# Obesity and Tumor Development Reprogram the Proteome and Metabolic Effects of Adipose- and Tumor-Derived Extracellular Vesicles

**DOI:** 10.64898/2026.02.08.704727

**Authors:** Emma J. Grindstaff, Laith A. Rayyan, Yazan Alwarawrah, Erika Rezeli, Nancie J. MacIver, Dorothy Teegarden, Stephen D. Hursting, Ximena Bustamante-Marin

## Abstract

Obesity alters systemic metabolism and immune function, yet how obesity and tumor progression regulate extracellular vesicle (EV) composition and function within the tumor microenvironment remains unclear. Using a preclinical model of diet-induced obesity (DIO) and triple-negative breast cancer (TNBC), we investigated how obesity and tumor stage shape the proteomic composition of EVs from visceral adipose tissue (VAT-EVs) and mammary tumors (tumor-EVs), and how these EVs regulate immune and tumor cell metabolism. Orthotopically transplanted metM-Wnt^lung^ tumors were classified as early (∼0.5 cm³) or late (∼1.0 cm³), and EV proteomes were analyzed by mass spectrometry.

At early stages, tumor-EVs from DIO mice, compared with control lean mice, were depleted in immune-related proteins, whereas VAT-EVs were enriched in mitochondrial and fatty acid oxidation proteins. In contrast, at later stages, tumor-EVs from DIO mice were enriched in lipid metabolism and oxidative stress–associated proteins, while VAT-EVs exhibited loss of mitochondrial proteins consistent with metabolic dysfunction. Functionally, tumor-EVs and VAT-EVs differentially regulated CD8 T cell mitochondrial activity and cytokine production and induced distinct, stage-dependent metabolic reprogramming in non-aggressive epithelial-like (E-Wnt) versus mesenchymal-like (M-Wnt) tumor cells.

These findings suggest that obesity and tumor progression dynamically reshapes EV cargo, enabling EV-mediated metabolic reprogramming that may contribute to immune suppression and TNBC progression.
