## Supplementary Table 1 for "Obesity and Tumor Development Reprogram the Proteome and Metabolic Effects of Adipose- and Tumor-Derived Extracellular Vesicles"

### Sheet: SummaryEV-proteomics
Supplementary Table 1: Summary of tumor, VAT, and serum-derived EVs parameters
Sample ID	Diet	Group (cm3)	Tissue	Tissue weight (g)	particle/mL	size (nm)	total protein (μg)	particle/μg protein
5	CON	0.5	tumor	0.247	320000000000	140.2	115.13	2.77947e+09
10	CON	0.5	tumor	0.286	680000000000	139	311.1	2.18579e+09
23	CON	0.5	tumor	0.14	380000000000	135.9	20.21	1.88026e+10
1	CON	0.5	tumor	0.188	350000000000	150.2	140.66	2.48827e+09
11	CON	0.5	tumor	0.099	280000000000	140.2	96.45	2.90306e+09
24	CON	0.5	tumor	0.33	290000000000	152.9	112.24	2.58375e+09
6	DIO	0.5	tumor	0.323	850000000000	146.1	104.1	8.16523e+09
7	DIO	0.5	tumor	0.375	360000000000	145.5	29.75	1.21008e+10
9	DIO	0.5	tumor	0.265	360000000000	137.9	95.53	3.76845e+09
14	DIO	0.5	tumor	0.457	1200000000000	127.3	363.5	3.30124e+09
15	DIO	0.5	tumor	0.337	850000000000	123.9	356.17	2.3865e+09
30	DIO	0.5	tumor	0.423	610000000000	124.8	220.91	2.76131e+09
18	CON	1	tumor	0.734	1300000000000	115.5	81.419	1.59668e+10
20	CON	1	tumor	0.644	920000000000	110.7	90.52	1.01635e+10
25	CON	1	tumor	0.498	800000000000	117.7	115.99	6.89715e+09
2	CON	1	tumor	0.533	450000000000	138.6	223.86	2.01018e+09
3	CON	1	tumor	0.404	520000000000	145.2	234.77	2.21493e+09
8	CON	1	tumor	0.553	490000000000	137.2	274.63	1.78422e+09
16	DIO	1	tumor	0.52	1400000000000	113.7	137.31	1.01959e+10
17	DIO	1	tumor	0.478	1500000000000	106	127.48	1.17666e+10
19	DIO	1	tumor	0.557	250000000000	122.5	183.97	1.35892e+09
4	DIO	1	tumor	0.301	350000000000	136.8	125.74	2780000000
21	DIO	1	tumor	0.619	370000000000	131	220.91	1.67489e+09
28	DIO	1	tumor	0.761	1000000000000	110.7	59.01	1.69463e+10
5	CON	0.5	VAT	0.6964	170000000000	122.5	7.01031	2.425e+10
10	CON	0.5	VAT	0.3041	340000000000	135.4	22.1945	1.53191e+10
23	CON	0.5	VAT	0.195	310000000000	135.8	16.4267	1.88717e+10
1	CON	0.5	VAT	0.3763	250000000000	131.8	48.8686	5.11576e+09
24	CON	0.5	VAT	1.0236	390000000000	128.5	46.3134	8.42089e+09
11	CON	0.5	VAT	0.95029	310000000000	153.6	134.01	2.31326e+09
6	DIO	0.5	VAT	0.6445	810000000000	126.7	40.9643	1.97733e+10
7	DIO	0.5	VAT	0.5977	520000000000	130.4	28.5058	1.82419e+10
9	DIO	0.5	VAT	0.5303	55000000000	127.5	27.788	1.97927e+09
15	DIO	0.5	VAT	1.5274	550000000000	124.7	202.743	2.7128e+09
30	DIO	0.5	VAT	1.656	620000000000	128.2	123.856	5.00582e+09
14	DIO	0.5	VAT	1.6439	420000000000	149.7	277.016	1.51616e+09
18	CON	1	VAT	0.3303	150000000000	135	18.498	8.10898e+09
20	CON	1	VAT	0.2076	180000000000	132.8	18.7646	9.59252e+09
25	CON	1	VAT	0.4242	58000000000	129.1	28.866	2.00929e+09
26	CON	1	VAT	0.3021	490000000000	132.2	54.7135	8.95574e+09
2	CON	1	VAT	0.25579	84000000000	154.3	27.8173	3.01971e+09
3	CON	1	VAT	0.4947	590000000000	131.5	80.2932	7.34807e+09
8	CON	1	VAT	0.5223	750000000000	126.2	92.9689	8.06722e+09
16	DIO	1	VAT	0.414	200000000000	131.4	21.12	9.4697e+09
17	DIO	1	VAT	1.562	390000000000	153.6	176.75	2.20651e+09
19	DIO	1	VAT	0.551	180000000000	134	31.81	5.6586e+09
4	DIO	1	VAT	1.807	1150000000000	125.1	325.13	3.53705e+09
21	DIO	1	VAT	1.96	1100000000000	124.6	186.35	5.90287e+09
28	DIO	1	VAT	0.996	255000000000	129.5	105.94	2.40702e+09
