## Supplementary Table 2 for "Obesity and Tumor Development Reprogram the Proteome and Metabolic Effects of Adipose- and Tumor-Derived Extracellular Vesicles"

### Sheet: SUPPLTable2_Description
Supplementary Table 2: Differentially Expressed Proteins in Tumor-Derived EVs Isolated from Tumor of CON and DIO mice During Tumor Progression
This table summarizes EV proteins that were differentially expressed between early-stage (0.5 cm³) and late-stage (1.0 cm³) tumors in mice fed a control (CON) or a diet-induced obesity (DIO) diet. Only proteins with a log₂ fold change (logFC) ≥ +1.3 (≥2.5-fold increase) and a P-value ≤ 0.01 are shown. Reported metrics include average expression (AveExpr), t-statistic (t), raw and adjusted p-value…

### Sheet: Diff_prot_CON1vsCON05_Pval0.01l
	genes	logFC	AveExpr	t	P.Value	adj.P.Val	B	gene	count	sca.t	sca.P.Value	sca.adj.pval
1	F10	3.73186	21.1076	6.17729	5.68054e-05	0.0950922	1.92594	F10	1	5.05411	0.000179876	0.0745159
2	Insr	3.37873	21.5139	4.16469	0.00143048	0.252066	-0.801308	Insr	1	3.80586	0.00195142	0.210753
3	Tubb1	3.2339	21.336	3.53868	0.00433584	0.288333	-1.77919	Tubb1	1	3.34482	0.00485544	0.295564
4	Itih4	2.9283	25.1528	4.23583	0.00126451	0.235198	-0.693356	Itih4	6	4.56059	0.000452589	0.108233
5	Gnl1	2.92731	19.7471	3.88246	0.00234681	0.268144	-1.23648	Gnl1	2	3.88472	0.00167134	0.203871
6	Cnn3	2.82609	22.6732	6.19857	5.5066e-05	0.0950922	1.95098	Cnn3	2	5.4485	8.79932e-05	0.0589203
7	Serpina3m	2.75069	24.5807	4.47173	0.000843814	0.176568	-0.340811	Serpina3m	5	4.75737	0.000312159	0.0939513
8	Itga2b	2.58626	21.585	3.98636	0.00195382	0.266326	-1.07506	Itga2b	2	3.87456	0.00170502	0.203871
9	Vtn	2.55735	26.9395	4.83603	0.000458317	0.13461	0.186025	Vtn	6	5.1353	0.000154994	0.0745159
10	Ptk2	2.55465	20.8756	3.61999	0.00374635	0.288333	-1.64976	Ptk2	2	3.57919	0.00305187	0.240057
11	Cyp2d11	2.50407	21.6907	4.80645	0.000481279	0.13461	0.144081	Cyp2d11	2	4.41493	0.000597503	0.125027
12	Snrnp40	2.45286	22.3153	5.16066	0.000270157	0.129212	0.636383	Snrnp40	2	4.60281	0.000417761	0.107589
13	Plg	2.41714	26.8849	5.18207	0.000261037	0.129212	0.665436	Plg	10	5.58607	6.89091e-05	0.0589203
14	Bnip2	2.41303	22.5942	3.71988	0.00313308	0.270118	-1.49161	Bnip2	1	3.13762	0.00732245	0.3354
15	Xab2	2.37247	21.0315	3.55467	0.00421288	0.288333	-1.7537	Xab2	1	3.03293	0.0090088	0.355875
16	Rps28	2.24481	25.8516	5.5009	0.00015774	0.129212	1.08841	Rps28	5	5.6335	6.3377e-05	0.0589203
17	Slc4a7	2.17755	22.4991	3.08543	0.00986602	0.349124	-2.50831	Slc4a7	3	3.20514	0.00640518	0.324917
18	Procr	2.05298	19.6783	3.54054	0.00432134	0.288333	-1.77622	Procr	2	3.35077	0.00479848	0.295564
19	Hspb1	1.9629	24.3981	3.49732	0.00467136	0.289624	-1.84524	Hspb1	3	3.52609	0.00338999	0.240057
20	Kctd5	1.92301	22.6229	4.54319	0.000747559	0.166855	-0.235747	Kctd5	3	4.32894	0.000704735	0.131081
21	Rps12	1.88798	25.3303	3.36698	0.00591259	0.305709	-2.05417	Rps12	5	3.55959	0.00317255	0.240057
22	Vim	1.85827	26.2178	3.60688	0.00383557	0.288333	-1.6706	Vim	9	3.88802	0.00166057	0.203871
23	Timp2	1.80069	22.4818	4.07293	0.00167865	0.25546	-0.94163	Timp2	2	3.53988	0.00329876	0.240057
24	Rack1	1.77912	29.3505	5.6105	0.0001331	0.129212	1.22964	Rack1	20	6.13886	2.64895e-05	0.0589203
25	Gpld1	1.77345	24.5122	3.93261	0.00214779	0.266326	-1.15838	Gpld1	4	3.99076	0.00135799	0.187155
26	F2	1.75526	26.6671	3.85065	0.00248281	0.268144	-1.28616	F2	11	4.16147	0.000973958	0.155277
27	Gc	1.6946	27.1727	3.74103	0.00301707	0.270118	-1.45826	Gc	10	4.02816	0.00126235	0.187155
28	Sumf2	1.68484	23.5448	3.07176	0.010115	0.349124	-2.5304	Sumf2	3	3.0856	0.00811719	0.348415
29	Map2k1	1.67415	24.9439	4.5896	0.000691249	0.165307	-0.167946	Map2k1	4	4.48671	0.000520913	0.116268
30	Rps10	1.66082	28.5458	3.57508	0.00406104	0.288333	-1.72119	Rps10	6	3.75993	0.00213604	0.21541
31	Cdk5	1.64113	21.3903	3.33998	0.00620915	0.305709	-2.09759	Cdk5	2	3.01213	0.00938713	0.355875
32	Farsb	1.61661	26.2395	5.18381	0.000260309	0.129212	0.667796	Farsb	11	5.50213	7.99704e-05	0.0589203
33	Hsd17b7	1.61283	24.6994	3.44938	0.00509355	0.292215	-1.92194	Hsd17b7	4	3.51845	0.00344168	0.240057
34	Rpl38	1.61228	25.7346	3.95582	0.0020617	0.266326	-1.12236	Rpl38	3	3.73312	0.00225189	0.21541
35	Pfkl	1.58577	26.6126	3.8585	0.00244849	0.268144	-1.27388	Pfkl	12	4.1688	0.000960202	0.155277
36	Tpd52	1.5712	21.3008	4.12576	0.00153075	0.25546	-0.860691	Tpd52	2	3.37307	0.00459086	0.290004
37	Tpcn1	1.56441	20.3984	3.42671	0.00530658	0.293986	-1.95827	Tpcn1	2	3.0135	0.00936166	0.355875
38	Dnajc5	1.54431	24.2537	3.86363	0.00242632	0.268144	-1.26586	Dnajc5	2	3.22584	0.00614764	0.321599
39	Hspa1a	1.53994	23.1842	3.23248	0.00754782	0.328183	-2.27078	Hspa1a	4	3.30559	0.00524829	0.302953
40	Hnrnpc	1.53438	23.9314	3.54047	0.00432189	0.288333	-1.77633	Hnrnpc	3	3.39294	0.00441351	0.289734
41	Apoh	1.52617	28.9008	4.32084	0.0010921	0.21508	-0.565326	Apoh	18	4.71702	0.000336743	0.0939513
42	Rps21	1.517	25.8869	5.0156	0.000341509	0.13461	0.437415	Rps21	6	4.99868	0.000199217	0.0745159
43	Srgap2	1.51345	22.117	3.95084	0.00207988	0.266326	-1.13009	Srgap2	3	3.66554	0.00257309	0.231436
44	Hnrnpa1	1.50862	24.5035	2.9316	0.0130629	0.38131	-2.75692	Hnrnpa1	4	3.02695	0.0091161	0.355875
45	Apex1	1.50804	24.9175	3.74265	0.00300835	0.270118	-1.4557	Apex1	5	3.82643	0.00187405	0.209144
46	Serpind1	1.50782	23.1375	3.13639	0.00899084	0.342061	-2.42595	Serpind1	5	3.27247	0.00560455	0.312734
47	Ppid	1.4602	22.9605	3.34883	0.00611029	0.305709	-2.08335	Ppid	3	3.21395	0.00629433	0.324206
48	Inf2	1.44559	22.0109	3.23745	0.00747997	0.328183	-2.26277	Inf2	3	3.12428	0.0075186	0.335631
49	Rpsa	1.42737	27.4003	4.80496	0.000482475	0.13461	0.141951	Rpsa	8	4.93876	0.000222569	0.0745159
50	Farsa	1.42489	26.9834	4.64855	0.000626062	0.161235	-0.0823438	Farsa	12	4.95785	0.000214836	0.0745159
51	Acbd3	1.41805	25.0205	3.71361	0.00316838	0.270118	-1.50152	Acbd3	5	3.76821	0.0021015	0.21541
52	Serpina3k	1.40592	26.406	3.20363	0.0079546	0.330284	-2.31734	Serpina3k	5	3.31034	0.00519909	0.302953
53	Adprh	1.38383	20.9458	3.6891	0.00331022	0.270308	-1.54024	Adprh	2	2.99563	0.00969826	0.356957
54	Mug1	1.37087	27.2318	2.88375	0.0142551	0.387344	-2.83417	Mug1	17	3.15383	0.00709093	0.3354
55	Rnh1	1.34352	26.3498	2.91702	0.0134152	0.38131	-2.78047	Rnh1	11	3.15352	0.00709527	0.3354
56	Enpp1	1.33118	26.969	3.10593	0.00950408	0.347202	-2.47517	Enpp1	15	3.3829	0.00450226	0.289876
57	Fndc3a	1.32774	26.201	3.72812	0.00308735	0.270118	-1.47861	Fndc3a	11	3.98814	0.00136496	0.187155
58	Mesd	1.32312	25.9964	3.72167	0.00312309	0.270118	-1.48879	Mesd	5	3.73448	0.00224589	0.21541
59	Umps	-2.33439	23.543	-4.84109	0.000454511	0.13461	0.193174	Umps	2	-4.33886	0.000691418	0.131081
60	Myh11	-3.67001	20.6854	-4.08931	0.00163126	0.25546	-0.916491	Myh11	2	-4.19834	0.000906772	0.155277

### Sheet: Diff_prot_DIO1vsDIO05_Pval0.01l
	genes	logFC	AveExpr	t	P.Value	adj.P.Val	B	gene	count	sca.t	sca.P.Value	sca.adj.pval
1	Mgll	5.94334	23.2953	4.11488	0.00156006	0.101596	-0.87467	Mgll	2	4.39915	0.000615851	0.0787114
2	Me1	4.75618	20.6304	3.32833	0.00634171	0.101596	-2.12094	Me1	2	3.55622	0.00319375	0.0787114
3	Uba6	4.09672	19.3909	8.73481	2.02986e-06	0.00679597	4.47892	Uba6	1	6.28354	2.07703e-05	0.0347694
4	Agpat5	3.77752	20.2674	4.00897	0.00187773	0.101596	-1.0385	Agpat5	2	4.14028	0.00101484	0.0787114
5	Trim47	3.62686	18.5901	3.0631	0.010276	0.101596	-2.5512	Trim47	2	3.23313	0.00605936	0.0787114
6	Nudt13	3.56514	19.5755	4.6764	0.000597542	0.101596	-0.0336669	Nudt13	1	4.18887	0.000923563	0.0787114
7	Lipe	3.51171	20.8664	3.82084	0.00261762	0.101596	-1.333	Lipe	3	4.05827	0.00119036	0.0787114
8	Tns3	3.5059	20.993	5.60897	0.000133415	0.101596	1.24654	Tns3	1	4.65792	0.000376414	0.0787114
9	Entpd5	3.25291	22.3504	4.14518	0.00147986	0.101596	-0.828089	Entpd5	3	4.35029	0.000676391	0.0787114
10	Gpc6	3.16532	22.0209	3.77421	0.00284387	0.101596	-1.40664	Gpc6	1	3.48367	0.00368709	0.0787114
11	Mical1	3.13524	20.2697	2.89276	0.0140225	0.102675	-2.82776	Mical1	2	3.03086	0.00904586	0.0787114
12	Gpd1	3.06147	21.8844	3.38984	0.00567273	0.101596	-2.02153	Gpd1	2	3.48299	0.00369212	0.0787114
13	Ephx2	3.0294	23.2133	4.02448	0.0018273	0.101596	-1.01441	Ephx2	5	4.32651	0.000708027	0.0787114
14	Hebp1	2.96846	22.3108	4.77194	0.000509611	0.101596	0.104416	Hebp1	2	4.59452	0.000424371	0.0787114
15	Dpep1	2.96252	22.6556	2.85878	0.0149197	0.102675	-2.88285	Dpep1	2	2.98261	0.00995099	0.0787114
16	Ces1d	2.96005	29.5043	3.41073	0.0054623	0.101596	-1.98782	Ces1d	19	3.74415	0.0022035	0.0787114
17	Rab11a	2.94868	18.4209	4.54555	0.00074458	0.101596	-0.225231	Rab11a	1	3.83408	0.00184609	0.0787114
18	Cyp4b1	2.8813	24.1852	3.22202	0.00769284	0.101596	-2.29317	Cyp4b1	4	3.46478	0.00382776	0.0787114
19	Sar1b	2.86248	20.9513	4.46868	0.00084821	0.101596	-0.33907	Sar1b	2	4.33122	0.000701646	0.0787114
20	Frmd8	2.83759	22.3901	3.29335	0.0067574	0.101596	-2.17756	Frmd8	1	3.06359	0.00847853	0.0787114
21	Acp6	2.81209	22.0408	4.06274	0.00170884	0.101596	-0.955139	Acp6	1	3.51576	0.00346008	0.0787114
22	Fmo1	2.76919	23.775	3.19596	0.00806638	0.101596	-2.33544	Fmo1	3	3.38078	0.00452126	0.0787114
23	Sntb2	2.76273	23.0533	4.44274	0.000886489	0.101596	-0.377693	Sntb2	1	3.6813	0.00249424	0.0787114
24	Bin1	2.74725	22.694	3.85507	0.00246343	0.101596	-1.27911	Bin1	2	3.81864	0.00190297	0.0787114
25	U2af2	2.6966	20.8234	5.14076	0.000278936	0.101596	0.622834	U2af2	1	3.93008	0.00152917	0.0787114
26	Hccs	2.69492	23.3073	3.64015	0.00361336	0.101596	-1.61963	Hccs	3	3.79979	0.00197484	0.0787114
27	Cox6a1	2.65371	22.6612	3.05581	0.0104135	0.101596	-2.56304	Cox6a1	3	3.23305	0.00606033	0.0787114
28	Fabp4	2.64673	28.6538	3.56208	0.00415704	0.101596	-1.74445	Fabp4	10	3.88386	0.00167417	0.0787114
29	Lgals7	2.57698	25.4904	3.59193	0.00393988	0.101596	-1.69666	Lgals7	3	3.7377	0.00223168	0.0787114
30	Pgap1	2.57018	23.4468	3.01737	0.0111701	0.101809	-2.6255	Pgap1	3	3.18782	0.00662891	0.0787114
31	Entpd2	2.56026	23.4742	3.48692	0.00475982	0.101596	-1.8651	Entpd2	3	3.6369	0.00272283	0.0787114
32	Ces1f	2.52991	26.6062	4.37049	0.00100291	0.101596	-0.485818	Ces1f	6	4.6664	0.000370434	0.0787114
33	Cfd	2.50742	23.6167	3.8163	0.00263884	0.101596	-1.34017	Cfd	2	3.71936	0.0023138	0.0787114
34	B3glct	2.45875	21.3805	3.04312	0.0106575	0.101596	-2.58367	B3glct	2	3.07899	0.00822407	0.0787114
35	Faah	2.41435	20.5493	3.09808	0.00964097	0.101596	-2.49438	Faah	2	3.11693	0.00762886	0.0787114
36	Slc27a1	2.40822	25.6782	3.46293	0.00497039	0.101596	-1.90369	Slc27a1	5	3.70934	0.00236	0.0787114
37	Prxl2a	2.40413	27.1563	3.6576	0.00350213	0.101596	-1.5918	Prxl2a	12	3.99188	0.00135501	0.0787114
38	Sema5a	2.3616	19.8477	3.83783	0.00253986	0.101596	-1.30623	Sema5a	1	3.1656	0.0069274	0.0787114
39	Alad	2.30445	20.1388	3.10733	0.00947989	0.101596	-2.47936	Alad	2	3.10027	0.0078848	0.0787114
40	Acsl1	2.29596	30.6725	3.50578	0.00460057	0.101596	-1.83477	Acsl1	37	3.85844	0.00175983	0.0787114
41	Procr	2.29031	19.6783	3.94985	0.0020835	0.101596	-1.13057	Procr	2	3.73814	0.00222974	0.0787114
42	Actl6a	2.28716	20.7193	3.35683	0.00602229	0.101596	-2.07485	Actl6a	2	3.29628	0.00534613	0.0787114
43	Abhd15	2.28681	23.3718	2.85723	0.0149619	0.102675	-2.88536	Abhd15	3	3.00368	0.00954516	0.0787114
44	Spr	2.27668	25.742	3.6732	0.00340569	0.101596	-1.56695	Spr	3	3.75716	0.0021477	0.0787114
45	Cryzl2	2.27213	22.49	3.98403	0.00196185	0.101596	-1.07729	Cryzl2	3	4.02683	0.00126564	0.0787114
46	Tmem120a	2.27149	25.8431	3.4577	0.00501764	0.101596	-1.91212	Tmem120a	5	3.69275	0.0024385	0.0787114
47	Abcg2	2.26774	21.6892	3.08577	0.00985988	0.101596	-2.51438	Abcg2	2	3.07382	0.0083087	0.0787114
48	Cops8	2.2506	19.0947	4.2418	0.00125152	0.101596	-0.680402	Cops8	1	3.26187	0.00572369	0.0787114
49	Itga2b	2.21476	21.585	3.41374	0.00543256	0.101596	-1.98295	Itga2b	2	3.318	0.00512065	0.0787114
50	Ggt5	2.1756	23.8572	3.16448	0.00854223	0.101596	-2.38654	Ggt5	5	3.38772	0.00445947	0.0787114
51	Mtnd2	2.17017	23.374	7.95164	5.19129e-06	0.00869023	3.80715	Mtnd2	3	6.52531	1.39229e-05	0.0347694
52	Uso1	2.16242	21.0386	3.2118	0.00783713	0.101596	-2.30974	Uso1	2	3.14624	0.0071984	0.0787114
53	Slc25a35	2.16124	22.6369	5.20172	0.000252955	0.101596	0.706232	Slc25a35	4	5.21097	0.000135019	0.0787114
54	Blmh	2.15651	22.9053	2.96676	0.012251	0.102561	-2.70769	Blmh	3	3.09127	0.00802656	0.0787114
55	Blvrb	2.12769	23.1724	3.79581	0.00273665	0.101596	-1.3725	Blvrb	3	3.82627	0.00187464	0.0787114
56	Uba5	2.12454	20.0655	4.19692	0.00135266	0.101596	-0.748842	Uba5	1	3.14917	0.0071568	0.0787114
57	Abracl	2.1192	22.0267	3.15997	0.00861278	0.101596	-2.39387	Abracl	2	3.09297	0.00799954	0.0787114
58	Abhd5	2.10314	22.7375	3.10182	0.00957555	0.101596	-2.48831	Abhd5	3	3.20802	0.00636869	0.0787114
59	Eif4h	2.09459	20.9389	3.37641	0.00581238	0.101596	-2.04321	Eif4h	2	3.2488	0.00587392	0.0787114
60	Sod3	2.09088	23.7732	3.37497	0.0058276	0.101596	-2.04555	Sod3	3	3.4519	0.00392665	0.0787114
61	Olfm4	2.05583	23.077	3.33446	0.0062716	0.101596	-2.11102	Olfm4	2	3.2038	0.00642218	0.0787114
62	Tmem143	2.05236	21.6407	3.31651	0.00647925	0.101596	-2.14007	Tmem143	2	3.18933	0.00660916	0.0787114
63	Afdn	2.04514	20.166	3.776	0.00283482	0.101596	-1.40381	Afdn	2	3.5081	0.00351295	0.0787114
64	Q91V76	2.03934	21.2867	4.01318	0.00186388	0.101596	-1.03195	Q91V76	1	3.01746	0.00928869	0.0787114
65	Prrc1	2.03763	21.582	3.89226	0.00230646	0.101596	-1.22069	Prrc1	2	3.5804	0.00304459	0.0787114
66	Pltp	2.03739	23.8024	3.40074	0.00556194	0.101596	-2.00394	Pltp	5	3.61188	0.00286084	0.0787114
67	Agpat2	2.03322	27.3876	3.74674	0.00298649	0.101596	-1.45013	Agpat2	8	4.0311	0.00125514	0.0787114
68	Cd36	2.02528	27.0006	2.9128	0.0135189	0.102675	-2.79526	Cd36	9	3.16657	0.00691414	0.0787114
69	Aldh6a1	2.0035	27.3367	3.56523	0.00413357	0.101596	-1.7394	Aldh6a1	15	3.89713	0.00163115	0.0787114
70	Ltf	2.0032	27.2392	3.21167	0.00783902	0.101596	-2.30995	Ltf	11	3.49734	0.00358861	0.0787114
71	Dusp3	1.98278	22.3694	4.28592	0.00115976	0.101596	-0.613416	Dusp3	2	3.78694	0.00202541	0.0787114
72	Htra2	1.98084	24.7667	4.19302	0.00136183	0.101596	-0.754801	Htra2	6	4.41591	0.000596383	0.0787114
73	Itih4	1.95222	25.1528	2.82392	0.0158994	0.102675	-2.9393	Itih4	6	3.04043	0.00887627	0.0787114
74	Ccr1	1.94297	23.0795	3.74255	0.00300892	0.101596	-1.45679	Ccr1	2	3.43405	0.00406809	0.0787114
75	Pc	1.94271	27.7792	3.02561	0.0110036	0.101596	-2.61212	Pc	23	3.3241	0.00505908	0.0787114
76	Mtor	1.93503	19.9457	3.83799	0.00253916	0.101596	-1.30598	Mtor	2	3.48995	0.00364155	0.0787114
77	Ace	1.92994	23.6582	3.38938	0.00567749	0.101596	-2.02228	Ace	4	3.53764	0.00331341	0.0787114
78	Bckdhb	1.92383	23.3751	3.74467	0.00299754	0.101596	-1.45342	Bckdhb	3	3.71914	0.00231484	0.0787114
79	Gm2a	1.90984	22.2533	4.6339	0.000641641	0.101596	-0.0955799	Gm2a	2	3.91847	0.00156433	0.0787114
80	Emilin1	1.88591	21.588	3.28582	0.0068505	0.101596	-2.18976	Emilin1	2	3.10145	0.0078663	0.0787114
81	Ank1	1.86836	24.0866	4.10082	0.0015988	0.101596	-0.896328	Ank1	3	3.97543	0.00139928	0.0787114
82	Adprh	1.85706	20.9458	4.95065	0.000379658	0.101596	0.358544	Adprh	2	4.02004	0.00128251	0.0787114
83	Snx33	1.85477	21.3747	3.85603	0.00245922	0.101596	-1.27759	Snx33	2	3.45311	0.00391726	0.0787114
84	Dnm1	1.85331	23.1135	3.47513	0.00486213	0.101596	-1.88406	Dnm1	4	3.60267	0.00291341	0.0787114
85	Chst11	1.85327	21.7058	3.33611	0.00625287	0.101596	-2.10836	Chst11	2	3.12147	0.00756052	0.0787114
86	Jup	1.85073	25.7158	3.25788	0.00720716	0.101596	-2.23502	Jup	7	3.4962	0.00359674	0.0787114
87	Lpgat1	1.82886	26.095	3.11003	0.0094332	0.101596	-2.47497	Lpgat1	11	3.38296	0.00450173	0.0787114
88	Hp	1.81186	27.4942	2.83476	0.0155879	0.102675	-2.92174	Hp	12	3.09267	0.00800428	0.0787114
89	Aoc3	1.81099	29.5065	3.25641	0.00722652	0.101596	-2.23741	Aoc3	16	3.56267	0.00315323	0.0787114
90	Umps	1.80918	23.543	3.7519	0.00295919	0.101596	-1.44197	Umps	2	3.36266	0.00468661	0.0787114
91	Itgb3	1.80789	24.8318	3.06602	0.0102216	0.101596	-2.54647	Itgb3	6	3.2769	0.00555554	0.0787114
92	Pnpla8	1.78704	22.8237	4.82153	0.000469427	0.101596	0.175486	Pnpla8	2	3.89378	0.0016419	0.0787114
93	Fitm2	1.7821	25.1948	3.16426	0.00854567	0.101596	-2.3869	Fitm2	4	3.29911	0.00531613	0.0787114
94	Tmem205	1.76076	26.3465	3.40863	0.00548304	0.101596	-1.9912	Tmem205	5	3.58009	0.00304644	0.0787114
95	C4b	1.7589	26.7511	3.72284	0.00311656	0.101596	-1.48804	C4b	18	4.0755	0.00115106	0.0787114
96	Ipo9	1.75292	22.137	2.97442	0.0120809	0.102561	-2.69525	Ipo9	5	3.15565	0.00706548	0.0787114
97	Fah	1.73982	22.6025	2.91044	0.0135772	0.102675	-2.79909	Fah	4	3.05156	0.00868289	0.0787114
98	Usp4	1.73723	22.4654	5.59956	0.000135366	0.101596	1.2344	Usp4	3	4.84359	0.000265658	0.0787114
99	Gstm1	1.73509	23.6761	4.19364	0.00136035	0.101596	-0.75384	Gstm1	4	4.19812	0.00090717	0.0787114
100	Tmem160	1.73313	23.6622	4.56779	0.00071714	0.101596	-0.192477	Tmem160	3	4.22625	0.000859103	0.0787114
101	Dnajc16	1.73149	23.9304	3.61069	0.00380937	0.101596	-1.66666	Dnajc16	4	3.69559	0.00242491	0.0787114
102	Clec10a	1.73096	25.8791	3.81798	0.00263097	0.101596	-1.33752	Clec10a	7	4.04478	0.00122207	0.0787114
103	Hspb1	1.7137	24.3981	3.05332	0.0104611	0.101596	-2.5671	Hspb1	3	3.07844	0.00823298	0.0787114
104	Gdi1	1.71266	22.4078	3.04623	0.0105973	0.101596	-2.57862	Gdi1	3	3.07212	0.00833661	0.0787114
105	Galc	1.70374	19.7468	4.03751	0.00178602	0.101596	-0.994199	Galc	2	3.44666	0.00396764	0.0787114
106	Prxl2b	1.69615	22.1415	4.045	0.00176274	0.101596	-0.982598	Prxl2b	2	3.4444	0.00398552	0.0787114
107	Mfge8	1.68987	28.1851	4.49826	0.000806647	0.101596	-0.295146	Mfge8	15	4.8868	0.000245112	0.0787114
108	Tlr7	1.67771	25.767	2.89998	0.013839	0.102675	-2.81606	Tlr7	9	3.13815	0.00731479	0.0787114
109	P01631	1.65199	25.1034	3.80324	0.00270076	0.101596	-1.36077	P01631	3	3.64673	0.00267045	0.0787114
110	Isoc1	1.64543	23.04	3.0309	0.0108978	0.101596	-2.60352	Isoc1	3	3.03938	0.0088947	0.0787114
111	Enpep	1.64016	20.8969	3.44759	0.0051101	0.101596	-1.9284	Enpep	2	3.07589	0.00827475	0.0787114
112	Eif3d	1.6369	24.2986	3.21394	0.00780679	0.101596	-2.30628	Eif3d	5	3.37145	0.00460565	0.0787114
113	Galns	1.62657	23.5541	4.4061	0.000943658	0.101596	-0.432425	Galns	2	3.55177	0.00322203	0.0787114
114	Gsk3b	1.62221	21.9422	4.06921	0.00168959	0.101596	-0.945127	Gsk3b	3	3.81756	0.00190702	0.0787114
115	Pdpr	1.61799	24.8327	3.65782	0.00350076	0.101596	-1.59145	Pdpr	2	3.17971	0.00673639	0.0787114
116	Mfsd5	1.61771	24.1835	3.14807	0.00880143	0.101596	-2.41319	Mfsd5	3	3.12674	0.00748193	0.0787114
117	Dbnl	1.61282	23.877	3.89015	0.00231508	0.101596	-1.224	Dbnl	4	3.89565	0.0016359	0.0787114
118	B3galt6	1.61003	24.3898	3.03762	0.010765	0.101596	-2.59261	B3galt6	5	3.19732	0.00650526	0.0787114
119	Sfxn5	1.60855	23.5472	4.47559	0.000838305	0.101596	-0.328798	Sfxn5	3	4.07369	0.00115515	0.0787114
120	Kdsr	1.60553	25.2264	2.96343	0.0123257	0.102653	-2.7131	Kdsr	5	3.12474	0.00751175	0.0787114
121	Slc4a1	1.59979	27.5644	3.71379	0.00316737	0.101596	-1.50242	Slc4a1	14	4.03772	0.00123902	0.0787114
122	Cd82	1.5953	24.9677	3.21614	0.00777558	0.101596	-2.30271	Cd82	4	3.30605	0.00524347	0.0787114
123	Slc11a2	1.58135	22.2266	3.36985	0.00588185	0.101596	-2.05381	Slc11a2	2	2.9924	0.00976033	0.0787114
124	Dnm1l	1.57086	22.8288	3.39996	0.00556978	0.101596	-2.0052	Dnm1l	4	3.46227	0.00384681	0.0787114
125	Kng1	1.5687	26.047	3.90301	0.00226306	0.101596	-1.20385	Kng1	8	4.13022	0.00103486	0.0787114
126	Ptk7	1.55175	27.7423	3.29088	0.00678781	0.101596	-2.18156	Ptk7	16	3.59456	0.00296046	0.0787114
127	Sfpq	1.5487	25.4839	3.92688	0.00216963	0.101596	-1.16647	Sfpq	6	4.06463	0.00117571	0.0787114
128	Tpcn2	1.53405	21.8935	3.98841	0.00194677	0.101596	-1.07046	Tpcn2	2	3.27517	0.00557461	0.0787114
129	Ctnnb1	1.53078	24.0829	3.07276	0.0100966	0.101596	-2.53552	Ctnnb1	7	3.27508	0.00557568	0.0787114
130	Rragc	1.52991	23.9098	3.61604	0.00377301	0.101596	-1.65812	Rragc	3	3.44514	0.00397967	0.0787114
131	Tor1a	1.52765	24.4652	3.46204	0.00497839	0.101596	-1.90512	Tor1a	5	3.5796	0.00304936	0.0787114
132	Clptm1l	1.52599	26.2134	3.2014	0.00798688	0.101596	-2.32662	Clptm1l	10	3.45372	0.00391257	0.0787114
133	Gda	1.52581	23.78	3.82778	0.00258556	0.101596	-1.32206	Gda	6	3.96676	0.00142321	0.0787114
134	Abr	1.52174	22.3943	3.2232	0.00767638	0.101596	-2.29126	Abr	3	3.14869	0.00716359	0.0787114
135	Atp6v1c1	1.51849	24.6568	3.04835	0.0105564	0.101596	-2.57518	Atp6v1c1	7	3.24904	0.00587116	0.0787114
136	Ddx58	1.50617	26.7701	4.0425	0.00177046	0.101596	-0.986458	Ddx58	14	4.37993	0.000638969	0.0787114
137	Sts	1.50202	25.3485	3.01225	0.0112749	0.101809	-2.63381	Sts	7	3.21076	0.00633418	0.0787114
138	Qdpr	1.5003	22.8931	3.73653	0.00304136	0.101596	-1.46632	Qdpr	3	3.51223	0.00348436	0.0787114
139	Dpp4	1.49807	24.3717	2.91374	0.0134958	0.102675	-2.79374	Dpp4	5	3.05906	0.0085549	0.0787114
140	Anxa8	1.49147	24.0284	2.94413	0.0127676	0.102675	-2.74443	Anxa8	5	3.08695	0.00809543	0.0787114
141	Pafah1b1	1.49078	23.897	3.12854	0.00912026	0.101596	-2.4449	Pafah1b1	3	3.0621	0.00850357	0.0787114
142	Opa1	1.48183	26.6676	3.91937	0.00219858	0.101596	-1.17822	Opa1	19	4.28824	0.000762192	0.0787114
143	Slc25a45	1.47155	22.4775	4.55198	0.000736539	0.101596	-0.215756	Slc25a45	3	3.99792	0.00133911	0.0787114
144	Cpox	1.47025	22.8204	3.66232	0.00347267	0.101596	-1.58428	Cpox	3	3.44232	0.00400199	0.0787114
145	H6pd	1.46997	28.3018	3.04512	0.0106187	0.101596	-2.58042	H6pd	23	3.34563	0.00484757	0.0787114
146	Lancl2	1.45987	22.1439	3.7025	0.00323186	0.101596	-1.52034	Lancl2	2	3.07342	0.00831526	0.0787114
147	Chpt1	1.4587	23.8371	3.37705	0.00580564	0.101596	-2.04218	Chpt1	3	3.23376	0.00605185	0.0787114
148	Hsd11b1	1.45458	25.959	3.66009	0.00348658	0.101596	-1.58784	Hsd11b1	8	3.86998	0.00172041	0.0787114
149	Abcb1a	1.44738	25.266	3.56565	0.00413043	0.101596	-1.73872	Abcb1a	6	3.7024	0.00239251	0.0787114
150	Adipoq	1.44462	25.4337	2.92644	0.0131865	0.102675	-2.77314	Adipoq	4	3.00644	0.00949326	0.0787114
151	Chchd3	1.44087	26.7435	3.1316	0.00906965	0.101596	-2.43994	Chchd3	10	3.374	0.00458244	0.0787114
152	Idh1	1.43413	25.2403	3.42858	0.00528868	0.101596	-1.95902	Idh1	10	3.67923	0.00250445	0.0787114
153	Mapk3	1.43291	24.5222	4.37911	0.000988223	0.101596	-0.472875	Mapk3	5	4.32989	0.000703444	0.0787114
154	Timm29	1.43172	24.49	3.82071	0.00261824	0.101596	-1.33321	Timm29	3	3.52213	0.0034167	0.0787114
155	Usp5	1.42841	25.1825	3.56948	0.00410213	0.101596	-1.7326	Usp5	9	3.80141	0.00196858	0.0787114
156	Hspa1a	1.428	23.1842	2.99751	0.0115823	0.102561	-2.65775	Hspa1a	4	3.06531	0.00844987	0.0787114
157	Sptan1	1.4184	27.6516	3.71647	0.00315222	0.101596	-1.49815	Sptan1	32	4.10129	0.00109472	0.0787114
158	Echdc3	1.4128	23.7299	3.05305	0.0104661	0.101596	-2.56753	Echdc3	4	3.1097	0.0077389	0.0787114
159	Pla2g15	1.40784	23.5354	3.50265	0.00462668	0.101596	-1.83982	Pla2g15	3	3.29329	0.00537783	0.0787114
160	Ero1a	1.4064	28.261	2.80566	0.0164378	0.102675	-2.96884	Ero1a	18	3.07264	0.00832803	0.0787114
161	Enpp1	1.40528	26.969	3.27881	0.00693819	0.101596	-2.2011	Enpp1	15	3.5712	0.00310047	0.0787114
162	Pon2	1.40145	27.7949	2.97218	0.0121304	0.102561	-2.69889	Pon2	12	3.22395	0.00617069	0.0787114
163	Mgst3	1.40143	26.6488	4.59723	0.000682427	0.101596	-0.149233	Mgst3	6	4.58806	0.000429601	0.0787114
164	Atp11a	1.40124	23.6269	4.08797	0.00163508	0.101596	-0.91615	Atp11a	3	3.6642	0.00257987	0.0787114
165	Rdx	1.40016	25.2896	2.92826	0.0131429	0.102675	-2.77019	Rdx	8	3.13208	0.00740322	0.0787114
166	Nrdc	1.39848	25.1862	2.84529	0.0152914	0.102675	-2.9047	Nrdc	8	3.04759	0.00875126	0.0787114
167	Mcam	1.39326	25.2231	3.55737	0.00419245	0.101596	-1.752	Mcam	6	3.67927	0.00250428	0.0787114
168	Immt	1.39116	29.1998	3.58464	0.00399185	0.101596	-1.70833	Immt	32	3.95522	0.00145572	0.0787114
169	Dhrs7b	1.38733	27.3618	3.90923	0.00223831	0.101596	-1.1941	Dhrs7b	13	4.21608	0.000876168	0.0787114
170	Pla2g7	1.37436	25.3467	3.10034	0.00960137	0.101596	-2.49071	Pla2g7	8	3.30211	0.00528466	0.0787114
171	Pofut1	1.37375	25.9326	2.89572	0.0139469	0.102675	-2.82296	Pofut1	9	3.11105	0.00771817	0.0787114
172	Pign	1.37044	23.787	3.27538	0.00698157	0.101596	-2.20666	Pign	6	3.41172	0.00425224	0.0787114
173	Cp	1.36975	28.7132	3.25446	0.00725219	0.101596	-2.24057	Cp	32	3.58857	0.00299578	0.0787114
174	Tomm40l	1.36149	23.1765	4.42738	0.000910001	0.101596	-0.400611	Tomm40l	3	3.81676	0.00191001	0.0787114
175	Gbp4	1.35914	25.4215	2.81217	0.0162437	0.102675	-2.9583	Gbp4	9	3.0237	0.00917489	0.0787114
176	Ptges2	1.34975	25.9053	3.90638	0.00224962	0.101596	-1.19856	Ptges2	9	4.11803	0.00105967	0.0787114
177	Pcyox1	1.3482	29.3391	3.08406	0.00989071	0.101596	-2.51716	Pcyox1	22	3.38626	0.00447237	0.0787114
178	Prkar2b	1.34694	23.9495	3.77504	0.0028397	0.101596	-1.40534	Prkar2b	5	3.79028	0.00201214	0.0787114
179	Agpat3	1.34074	27.4192	3.05726	0.010386	0.101596	-2.56069	Agpat3	14	3.32514	0.00504867	0.0787114
180	Gpld1	1.33935	24.5122	2.96999	0.0121789	0.102561	-2.70244	Gpld1	4	3.0139	0.00935424	0.0787114
181	Vav1	1.33827	24.6582	4.02964	0.00181084	0.101596	-1.0064	Vav1	5	3.99546	0.00134557	0.0787114
182	Pon3	1.33796	29.3287	3.39792	0.00559035	0.101596	-2.00848	Pon3	15	3.6951	0.00242726	0.0787114
183	Anxa3	1.33675	28.9168	2.99244	0.01169	0.102561	-2.66599	Anxa3	20	3.28082	0.0055125	0.0787114
184	Capn1	1.33534	23.8458	3.15129	0.00874998	0.101596	-2.40796	Capn1	5	3.24271	0.00594535	0.0787114
185	Serpina1b	1.33457	26.2024	2.80903	0.016337	0.102675	-2.96338	Serpina1b	7	2.98527	0.00989892	0.0787114
186	Tspo	1.33372	28.5429	3.16213	0.0085789	0.101596	-2.39036	Tspo	4	3.17569	0.00679028	0.0787114
187	Msr1	1.32767	27.8155	3.33026	0.0063196	0.101596	-2.11782	Msr1	10	3.56547	0.00313582	0.0787114
188	Slc25a10	1.32537	28.6341	4.31904	0.00109548	0.101596	-0.563309	Slc25a10	14	4.64946	0.000382472	0.0787114
189	Elovl1	1.32402	25.5376	3.48211	0.00480131	0.101596	-1.87284	Elovl1	4	3.43264	0.0040795	0.0787114
190	Sptbn1	1.32113	27.0926	3.66713	0.00344292	0.101596	-1.57663	Sptbn1	20	4.01612	0.00129235	0.0787114
191	Hsdl1	1.31984	25.8608	4.01939	0.00184367	0.101596	-1.0223	Hsdl1	5	3.97687	0.00139537	0.0787114
192	Anxa2	1.31946	33.6509	2.76053	0.0178472	0.104027	-3.04176	Anxa2	56	3.04064	0.00887242	0.0787114
193	Lman2l	1.31525	25.0621	3.5902	0.00395215	0.101596	-1.69943	Lman2l	4	3.51285	0.00348007	0.0787114
194	Vat1	1.31396	26.3832	3.34401	0.00616395	0.101596	-2.09558	Vat1	11	3.59391	0.00296432	0.0787114
195	Tor1b	1.31026	26.3749	2.92953	0.0131123	0.102675	-2.76812	Tor1b	10	3.15278	0.00710573	0.0787114
196	Sars1	1.30847	24.6305	2.92716	0.0131692	0.102675	-2.77196	Sars1	8	3.11921	0.00759441	0.0787114
197	Anxa4	1.3082	30.0579	2.87041	0.0146063	0.102675	-2.864	Anxa4	26	3.1582	0.00702987	0.0787114
198	Nsf	1.30566	25.7754	2.98416	0.0118681	0.102561	-2.67944	Nsf	9	3.19384	0.00655034	0.0787114
199	Aldh4a1	1.30555	25.1204	2.86207	0.0148302	0.102675	-2.87751	Aldh4a1	7	3.03339	0.0090007	0.0787114
200	Dolk	1.30327	23.7376	3.84523	0.00250677	0.101596	-1.29459	Dolk	6	3.90327	0.00161163	0.0787114
201	Itgax	1.30316	27.0122	2.79043	0.0169005	0.103664	-2.99346	Itgax	19	3.05736	0.00858376	0.0787114
202	Gfm1	1.30248	27.562	4.08014	0.0016576	0.101596	-0.928237	Gfm1	17	4.43801	0.00057169	0.0787114
203	Rps6	-1.40111	33.9747	-2.90925	0.0136067	0.102675	-2.80102	Rps6	18	-3.18527	0.00666261	0.0787114
204	Polr2a	-1.43414	25.736	-2.88423	0.0142427	0.102675	-2.84161	Polr2a	7	-3.07379	0.00830917	0.0787114
205	Ckm	-4.49753	21.0373	-3.35642	0.00602683	0.101596	-2.07552	Ckm	1	-3.41893	0.00419187	0.0787114
