## Supplementary Table 3 for "Obesity and Tumor Development Reprogram the Proteome and Metabolic Effects of Adipose- and Tumor-Derived Extracellular Vesicles"

### Sheet: SUPPLTable3_Description
Supplementary Table 3: Differentially Expressed Proteins in VAT-Derived EVs During Tumor Progression in Control Diet and DIO Mice
This table summarizes EV proteins that were differentially expressed in VAT-derived extracellular vesicles (EVs) isolated during early-stage (0.5 cm³) and late-stage (1.0 cm³) tumor development in mice fed either a control (CON) or diet-induced obesity (DIO) diet. Only proteins with a log₂ fold change (logFC) ≥ +1.3 (≥2.5-fold increase) and a P-value ≤ 0.01 are included. Reported metrics from the…

### Sheet: Diff_VATprot_CON1vsCON05_Pval0.
	genes	logFC	AveExpr	t	P.Value	adj.P.Val	B	gene	count	sca.t	sca.P.Value	sca.adj.pval
1	Tpm2	5.64946	-3.61752	4.28961	0.00122565	0.309681	-0.746602	Tpm2	1	4.3608	0.000785175	0.226546
2	Tnnt3	5.03073	-3.60489	3.89631	0.00240839	0.34968	-1.29608	Tnnt3	1	3.9528	0.00167648	0.250942
3	Srl	4.93036	-3.52951	4.75034	0.000569549	0.309681	-0.13586	Srl	1	4.68519	0.000435283	0.226546
4	Eif2ak3	4.46974	-2.77283	3.30693	0.00682706	0.39662	-2.15867	Eif2ak3	2	3.46705	0.00421354	0.314301
5	Myl1	3.70793	0.474185	4.40541	0.00100824	0.309681	-0.589608	Myl1	3	4.5753	0.000530812	0.226546
6	Atp2a1	3.37101	3.72189	3.21193	0.00809499	0.39662	-2.30087	Atp2a1	13	3.44895	0.00436195	0.314301
7	Nudt13	3.27553	-4.34003	3.47638	0.00504499	0.388464	-1.90681	Nudt13	2	3.56059	0.00352431	0.314301
8	Tpm1	2.9931	0.756748	4.09854	0.0016978	0.321903	-1.01051	Tpm1	8	4.38019	0.000757695	0.226546
9	Micu2	2.40242	-3.64471	3.09099	0.0100615	0.420807	-2.48265	Micu2	2	3.10188	0.00848411	0.380419
10	Tardbp	2.33994	-3.03732	3.38054	0.005985	0.39662	-2.04896	Tardbp	1	3.05193	0.00933715	0.380419
11	Myh4	2.28842	5.60968	3.67579	0.00354385	0.373285	-1.6141	Myh4	28	3.97601	0.00160497	0.250942
12	Rps19	2.20329	2.97236	4.1059	0.00167649	0.321903	-1.00024	Rps19	9	4.38478	0.000751349	0.226546
13	Nt5c	2.14947	-5.89253	3.59739	0.00407006	0.373395	-1.72864	Nt5c	1	3.09676	0.00856785	0.380419
14	Ltf	2.12603	3.92857	5.82076	0.000107573	0.0838332	1.1334	Ltf	24	6.38363	2.49e-05	0.0708904
15	Ugp2	2.00839	2.61979	3.80429	0.00282793	0.34968	-1.428	Ugp2	9	4.06205	0.00136609	0.250942
16	Macrod1	1.93763	-1.63208	4.03371	0.0018982	0.337405	-1.10139	Macrod1	2	3.69123	0.00274835	0.314301
17	Bop1	1.90284	-2.85565	3.13274	0.00933313	0.402173	-2.41981	Bop1	2	3.02537	0.00982509	0.380419
18	Ghdc	1.85505	0.478126	2.9398	0.0132126	0.453018	-2.71064	Ghdc	6	3.11664	0.00824711	0.380419
19	Cdh13	1.7911	-0.649839	5.75902	0.000117909	0.0838332	1.06592	Cdh13	3	5.05717	0.000224942	0.226546
20	Cpa3	1.77953	4.92265	3.61278	0.00396076	0.373395	-1.7061	Cpa3	17	3.90763	0.00182515	0.259536
21	Septin8	1.73315	-1.69632	3.46041	0.00519045	0.388464	-1.93044	Septin8	2	3.20177	0.00700438	0.374697
22	Dync1li1	1.66918	-4.4646	6.04851	7.7e-05	0.0838332	1.37636	Dync1li1	2	4.44104	0.000677783	0.226546
23	Mcpt4	1.63969	4.5725	3.18989	0.00842194	0.39662	-2.33394	Mcpt4	15	3.44197	0.00442055	0.314301
24	Ptprd	1.52514	-3.09234	3.35814	0.00622931	0.39662	-2.08229	Ptprd	2	3.02449	0.00984173	0.380419
25	Hrg	1.46962	-1.35957	4.48136	0.000887872	0.309681	-0.487881	Hrg	4	4.30119	0.000876232	0.226546
26	C1qtnf7	1.45029	-3.24508	3.73474	0.00319469	0.369196	-1.52846	C1qtnf7	3	3.49285	0.00401077	0.314301
27	Nme3	1.34999	-1.73145	3.33351	0.00650989	0.39662	-2.11901	Nme3	3	3.14822	0.00776236	0.380419
28	Cfh	1.34748	0.782046	3.01361	0.0115662	0.448487	-2.59926	Cfh	7	3.18408	0.00724624	0.374697
29	Dnaja1	1.31726	-1.25472	3.1843	0.00850698	0.39662	-2.34234	Dnaja1	3	3.02149	0.00989838	0.380419
30	Lrpap1	-1.4251	3.53927	-3.33231	0.00652391	0.39662	-2.1208	Lrpap1	16	-3.60961	0.00320993	0.314301
31	Rps13	-1.46165	5.03975	-3.26898	0.00730747	0.39662	-2.21541	Rps13	13	-3.52278	0.00378798	0.314301
32	Msln	-1.5259	-2.63896	-3.13289	0.00933076	0.402173	-2.4196	Msln	3	-3.06728	0.00906623	0.380419
33	Rpl17	-1.54861	4.54825	-4.14377	0.00157113	0.321903	-0.947509	Rpl17	16	-4.50203	0.00060639	0.226546
34	Tmem214	-1.61606	-0.836014	-3.46697	0.00513017	0.388464	-1.92073	Tmem214	4	-3.50934	0.00388647	0.314301
35	Krt1	-1.78264	2.75201	-3.23288	0.00779628	0.39662	-2.26946	Krt1	3	-3.22505	0.00669854	0.374697
36	Krt7	-1.92961	2.02875	-3.33812	0.0064564	0.39662	-2.11213	Krt7	3	-3.35055	0.00526603	0.326142
37	Entpd5	-1.96617	0.019159	-2.99362	0.0119906	0.449934	-2.62941	Entpd5	5	-3.15379	0.00767987	0.380419
38	Krt5	-1.98688	4.21278	-3.23509	0.00776539	0.39662	-2.26615	Krt5	15	-3.48481	0.00407287	0.314301
39	Gsta4	-2.01089	-3.96202	-3.88414	0.00245996	0.34968	-1.31346	Gsta4	2	-3.62373	0.00312477	0.314301
40	Ckb	-2.03072	-0.535955	-3.72577	0.00324539	0.369196	-1.54145	Ckb	3	-3.71085	0.00264787	0.314301
41	Cavin3	-2.12807	3.12158	-3.90579	0.00236899	0.34968	-1.28255	Cavin3	7	-4.14729	0.00116531	0.237509
42	Fkbp2	-2.23349	0.788021	-3.47702	0.00503924	0.388464	-1.90587	Fkbp2	2	-3.39211	0.00486307	0.326142
43	Add1	-2.26208	1.86619	-3.26659	0.00733879	0.39662	-2.21898	Add1	5	-3.44758	0.00437335	0.314301
44	Lyz2	-2.31999	-1.73784	-3.20891	0.00813897	0.39662	-2.30539	Lyz2	2	-3.18928	0.00717432	0.374697
45	Gpr89	-2.34191	-2.91635	-3.61193	0.00396674	0.373395	-1.70735	Gpr89	2	-3.52939	0.00374048	0.314301
46	Tmem161a	-2.34943	-3.94861	-4.34897	0.00110866	0.309681	-0.665835	Tmem161a	1	-3.60315	0.00324969	0.314301
47	Mettl9	-2.49449	-3.86193	-5.82896	0.000106274	0.0838332	1.14231	Mettl9	1	-4.33748	0.00081957	0.226546
48	Krt10	-2.57799	3.32684	-3.155	0.00896694	0.398469	-2.38635	Krt10	6	-3.3609	0.00516258	0.326142
49	Krt42	-2.63161	-1.43739	-3.04534	0.0109236	0.443809	-2.55142	Krt42	2	-3.09329	0.00862506	0.380419
50	Hkdc1	-2.69253	-1.94659	-4.26166	0.00128512	0.309681	-0.784831	Hkdc1	2	-4.14551	0.00116917	0.237509
51	P01654	-2.95962	-3.40158	-3.26986	0.00729585	0.39662	-2.21408	P01654	1	-3.14908	0.00774958	0.380419
52	Krt72	-3.05353	-3.78616	-3.1676	0.0087661	0.398469	-2.36741	Krt72	1	-3.08631	0.00874138	0.380419
53	Ca2	-3.2243	-2.70408	-3.69665	0.00341602	0.373285	-1.58375	Ca2	1	-3.5338	0.00370911	0.314301
54	Zdhhc13	-3.41087	-3.96825	-4.25187	0.00130667	0.309681	-0.798262	Zdhhc13	1	-3.9903	0.0015625	0.250942
55	Btd	-3.52096	-2.95982	-3.39692	0.00581243	0.39662	-2.0246	Btd	1	-3.34964	0.00527515	0.326142
56	Krt73	-4.26178	-3.29228	-4.26425	0.00127949	0.309681	-0.78129	Krt73	1	-4.18042	0.00109572	0.237509

### Sheet: Diff_VATprot_DIO1vsDIO05_Pval0.
	genes	logFC	AveExpr	t	P.Value	adj.P.Val	B	gene	count	sca.t	sca.P.Value	sca.adj.pval
1	Eif2ak3	6.82319	-2.77283	5.04813	0.00035246	0.123082	0.437221	Eif2ak3	2	5.29255	0.000149554	0.215915
2	Capn5	3.19125	-1.78073	5.08321	0.000333357	0.123082	0.48518	Capn5	1	4.45112	0.000665408	0.251124
3	Vma21	3.14015	-3.54577	4.70982	0.000608557	0.134981	-0.0361595	Vma21	1	4.2045	0.00104782	0.251124
4	Yipf3	3.08553	-2.4844	4.65628	0.000664463	0.134981	-0.112866	Yipf3	1	4.14886	0.00116191	0.251124
5	Slc38a7	2.9519	-2.385	4.0208	0.00194095	0.230003	-1.05813	Slc38a7	2	4.00479	0.00152061	0.25387
6	Bcl2l13	2.75646	-3.39657	5.58118	0.00015403	0.123082	1.14241	Bcl2l13	1	4.45088	0.000665701	0.251124
7	Abhd13	2.58171	-3.61206	5.01997	0.000368626	0.123082	0.398577	Abhd13	1	4.07487	0.00133374	0.251124
8	Agpat5	2.53366	-2.6681	3.49445	0.0048854	0.359778	-1.88216	Agpat5	2	3.47447	0.00415416	0.368293
9	Manea	2.50949	-4.90318	3.76933	0.00300651	0.293259	-1.44802	Manea	1	3.36342	0.00513771	0.368293
10	Gnptab	2.5028	-1.94961	4.93429	0.000422812	0.123082	0.280138	Gnptab	2	4.58019	0.000526133	0.251124
11	Ubac2	2.38184	-2.67037	3.33073	0.00654237	0.359778	-2.14376	Ubac2	1	3.03506	0.00964422	0.403716
12	Galnt4	2.36056	-4.16414	3.81728	0.0027644	0.280784	-1.37308	Galnt4	1	3.32561	0.00552375	0.368293
13	Chst1	2.23904	-3.33041	4.12764	0.00161514	0.208794	-0.89499	Chst1	2	3.89345	0.00187457	0.25387
14	Slc35e1	1.90997	-2.57364	5.1029	0.000323121	0.123082	0.511992	Slc35e1	1	3.52641	0.00376181	0.368293
15	Tram1	1.75252	-0.281111	5.54759	0.000162085	0.123082	1.09946	Tram1	4	5.28373	0.000151839	0.215915
16	Tmem62	1.74133	-1.45086	4.42306	0.000978813	0.166169	-0.45251	Tmem62	3	4.15013	0.00115917	0.251124
17	Pex5	1.71054	-4.89825	4.92555	0.000428791	0.123082	0.267989	Pex5	1	3.25349	0.00634291	0.368293
18	Gpat4	1.70917	-1.0752	3.41634	0.00561448	0.359778	-2.00674	Gpat4	3	3.35951	0.00517639	0.368293
19	Pomk	1.55472	-4.02739	4.81361	0.000513807	0.132842	0.111154	Pomk	2	3.81903	0.00215724	0.278872
20	Slc26a11	1.54444	-2.14861	3.61114	0.00397226	0.322775	-1.69697	Slc26a11	3	3.45084	0.00434621	0.368293
21	Rps10	1.51718	0.645185	4.02566	0.00192475	0.230003	-1.05068	Rps10	4	3.9611	0.00165055	0.25387
22	Mgat1	1.40632	1.5147	3.43677	0.00541369	0.359778	-1.97412	Mgat1	7	3.62054	0.00314381	0.361444
23	B4galt7	1.37484	-2.03833	4.66399	0.000656096	0.134981	-0.101798	B4galt7	4	4.37384	0.000766584	0.251124
24	Kars1	-1.44287	-1.99082	-3.2486	0.00757947	0.359778	-2.27559	Kars1	4	-3.27011	0.00614391	0.368293
25	Pzp	-1.47144	4.60424	-2.8041	0.0168756	0.439073	-2.99127	Pzp	38	-3.04602	0.00944358	0.403716
26	Gyg1	-1.52895	-3.72416	-3.82812	0.00271248	0.280784	-1.35617	Gyg1	2	-3.30759	0.00571785	0.368293
27	Parp4	-1.63452	-3.56142	-3.52383	0.00463697	0.359778	-1.83544	Parp4	2	-3.19325	0.00711979	0.389398
28	Mvp	-1.71276	3.76859	-2.90934	0.0139586	0.431502	-2.82199	Mvp	28	-3.15001	0.00773573	0.400007
29	Myh14	-1.71431	-2.90977	-3.0726	0.0104002	0.379208	-2.55891	Myh14	3	-3.07	0.00901914	0.403716
30	Mettl9	-1.83062	-3.86193	-4.27767	0.0012507	0.178899	-0.668638	Mettl9	1	-3.18312	0.00725954	0.389549
31	Lama5	-2.14605	-3.19155	-3.43972	0.00538529	0.359778	-1.96941	Lama5	2	-3.33841	0.00538996	0.368293
32	Adam9	-2.15103	-0.164171	-3.14974	0.00905217	0.362597	-2.43464	Adam9	5	-3.32273	0.00555428	0.368293
33	Ptbp1	-2.17768	-2.59544	-4.9198	0.000432777	0.123082	0.259982	Ptbp1	2	-4.39685	0.000734895	0.251124
34	Sap18	-2.42462	-4.27851	-4.94592	0.000414986	0.123082	0.296296	Sap18	1	-3.93112	0.00174624	0.25387
35	Tardbp	-2.51395	-3.03732	-3.63194	0.00382893	0.320279	-1.6641	Tardbp	1	-3.2789	0.00604125	0.368293
36	Tep1	-2.74628	-3.74522	-3.71634	0.00329968	0.293259	-1.53112	Tep1	1	-3.41683	0.00463832	0.368293
37	P01654	-3.08095	-3.40158	-3.4039	0.00574048	0.359778	-2.02662	P01654	1	-3.27816	0.00604973	0.368293
38	Nenf	-3.36763	-3.08334	-4.48619	0.000880754	0.166169	-0.35971	Nenf	1	-4.14168	0.00117754	0.251124
